# High quality Bathyarchaeia MAGs from lignocellulose-impacted environments elucidate metabolism and evolutionary mechanisms

**DOI:** 10.1101/2024.09.16.613360

**Authors:** Camilla Lothe Nesbø, Ilya Kublanov, Minqing Yang, Anupama Achal Sharan, Torsten Meyer, Elizabeth A. Edwards

**Author notes:** **Competing Interests**. The authors declare no competing financial interests.

## Abstract

The archaeal class Bathyarchaeia are widely and abundantly distributed in anoxic habitats. Metagenomic studies have suggested that they are mixotrophic, capable of CO_2_ fixation and heterotrophic growth, and involved in acetogenesis and lignin degradation. We analysed 35 Bathyarchaeia metagenome assembled genomes (MAGs), including the first complete circularized MAG (cMAG) of the Bathy-6 subgroup, from the metagenomes of three full scale pulp and paper mill anaerobic digesters and three laboratory methanogenic enrichment cultures maintained on pre-treated poplar. Thirty-three MAGs belong to the Bathy-6 lineage while two are from the Bathy-8 lineage. In our previous analysis of the microbial community in the pulp mill digesters, Bathyarchaeia were abundant and positively correlated to hydrogenotrophic and methylotrophic methanogenesis. Several factors likely contribute to the success of the Bathy-6 lineage compared to Bathy-8 in the reactors. The Bathy-6 genomes are larger than those of Bathy-8 and have more genes involved in lignocellulose degradation including carbohydrate-active enzymes (CAZymes) not present in the Bathy-8. Bathy-6 also share the Bathyarchaeal *O*-demethylase-system recently identified in Bathy-8. All the Bathy-6 MAGs had numerous membrane-associated pyrroloquinoline quinone-domain (PQQ) proteins that we suggest are involved in lignin modification or degradation, together with Radical-SAM and Rieske domain proteins, and AA2, AA3, and AA6-family oxidoreductases. We also identified a complete B12 synthesis pathway and a complete nitrogenase gene locus. Finally, comparative genomic analyses revealed that Bathyarchaeia genomes are dynamic and have interacted with other organisms in their environments through gene transfer to expand their gene repertoire.
