## Supplementary material for "High quality Bathyarchaeia MAGs from lignocellulose-impacted environments elucidate metabolism and evolutionary mechanisms": Table S2

### Sheet: Sheet2
Table S2. Average nucleotide identity calculated between MAGs in Anvi'o v. 7.1 Species level values with ANI > 0.95 are highlightes in green. Values between 0.9 and 0.95 are highlighted in orange. The chimeric MAG with > 0.90 identity to two different lineages is highlighted in yellow.
		BDPHmgh_maxbin_019	BDPHmgh_mb_bin_105	BDmgh_mb_bin_135	BDmsp_maxbin_141	BDmsp_maxbin_149	BPmsp_mb_bin_90	Bathy6-F112_MillA	Bathy6-F17_MillC	Bathy6-F18_MillA	Bathy6-F28_MillB	Bathy6-F33_MillA	Bathy6-F36_MillC	Bathy6-F77_MillC	Bathy8-F81_MillA	Bathy6-F86_MillB	Bathy6-F90_cMAG_MillC	MRPHidbaud_mb_bin_29	MRPHmsp_maxbin_041	MRmsp_maxbin_096	MRmsp_mb_bin_153	MillB_mghcomb_bin.30	TGP_mgh_maxbin_041	TGPidbaud_mb_bin_66	TGPidbaud_mb_bin_78	TGPmgh_mb_bin_10	TGPmsp_mb_bin_49	TG_idbaud_maxbin_040	TG_mgh_maxbin_056	TGdbaud_mb_bin_76	TGmsp_mb_bin_75	MillA_idba_mb_bin.30	MillA_msp_mb_bin49	MillC_comgh_maxbin.046	MillC_mghcomb_bin.145	MillC_msp_mb_bin.78
name	group	6B	6C	6C	6A	6A	6A	6B	6C	6A	6C	6C	6A	6B_A	8	6B	6B	6A	6C	MCG8	6B	6B	6C	6A	6C	6A	6A	6A	6B	6D	6A	6C	6C	6C	6A	6C
BDPHmgh_maxbin_019	6B		0.715701	0.71141	0.72437	0.723934	0.72783	0.789972	0.701014	0.729743	0.712536	0.712295	0.721682	0.726159	0.684707	0.792882	0.790601	0.726597	0.717202	0.701643	0.791014	0.786713	0.718481	0.722301	0.715512	0.72379	0.72533	0.726352	0.748721	0.706062	0.72476	0.712474	0.705609	0.712299	0.722732	0.709369
BDPHmgh_mb_bin_105	6C	0.713637		0.734824	0.712071	0.722492	0.733452	0.711559	0.701979	0.718901	0.739707	0.742555	0.721544	0.716265	0.685308	0.713617	0.712387	0.715251	0.929605	0.701929	0.711705	0.710925	0.742932	0.713727	0.994602	0.722539	0.804748	0.719588	0.712241	0.703939	0.718131	0.736511	0.714071	0.735037	0.722205	0.73631
BDmgh_mb_bin_135	6C	0.713406	0.736367		0.706315	0.725775	0.714515	0.708221	0.709828	0.711701	0.733376	0.737017	0.712302	0.751858	0.682271	0.710337	0.709196	0.704645	0.731829	0.895778	0.708624	0.708291	0.736459	0.704228	0.736615	0.714309	0.70803	0.710054	0.709887	0.699125	0.709872	0.985916	0.716515	0.971795	0.739774	0.769721
BDmsp_maxbin_141	6A	0.72574	0.715913	0.708549		0.742381	0.745894	0.722515	0.704657	0.750672	0.710474	0.710398	0.742022	0.722756	0.685965	0.739255	0.720043	0.764129	0.724287	0.6919	0.726566	0.725258	0.719184	0.760681	0.722678	0.74507	0.725014	0.752531	0.722215	0.702761	0.745209	0.710558	0.725787	0.716924	0.734538	0.707384
BDmsp_maxbin_149	6A	0.727335	0.726992	0.731711	0.744581		0.837313	0.721266	0.697578	0.752121	0.723612	0.723827	0.76608	0.724601	0.683092	0.725144	0.723031	0.743009	0.736934	0.688451	0.723671	0.720329	0.7287	0.742732	0.726233	0.754415	0.739826	0.752406	0.727768	0.708924	0.765293	0.73226	0.711129	0.735794	0.746859	0.719066
BPmsp_mb_bin_90	6A	0.729252	0.735855	0.714995	0.746226	0.835045		0.722336	0.696224	0.753992	0.715758	0.717176	0.766994	0.724866	0.682545	0.722642	0.72308	0.744288	0.737075	0.69191	0.72272	0.722334	0.717141	0.744076	0.724717	0.754219	0.742101	0.754227	0.725955	0.70377	0.765221	0.713926	0.705302	0.714842	0.748465	0.712166
Bathy6-F112_MillA	6B	0.790798	0.709873	0.708161	0.722909	0.719747	0.722349		0.702235	0.726762	0.708958	0.712293	0.722764	0.725308	0.684569	0.818909	0.810286	0.723733	0.71732	0.743972	0.996558	0.809938	0.711206	0.723058	0.711463	0.721504	0.723768	0.729659	0.747918	0.703489	0.724759	0.712062	0.705573	0.707546	0.722165	0.711406
Bathy6-F17_MillC	6C	0.703692	0.705826	0.71074	0.704804	0.696062	0.69787	0.703192		0.701752	0.703549	0.703645	0.699214	0.703803	0.678022	0.707829	0.704202	0.70739	0.704955	0.687251	0.705946	0.707467	0.704021	0.705512	0.706857	0.696643	0.703573	0.700365	0.703373	0.694704	0.697114	0.711311	0.765309	0.711444	0.698951	0.707601
Bathy6-F18_MillA	6A	0.732644	0.717851	0.710316	0.749465	0.750291	0.752292	0.726139	0.70129		0.728565	0.714786	0.755569	0.721452	0.682496	0.734509	0.722315	0.750772	0.728684	0.699005	0.736043	0.722703	0.734623	0.74763	0.720133	0.752315	0.731239	0.994105	0.723969	0.707486	0.753776	0.712121	0.70781	0.720718	0.740523	0.711473
Bathy6-F28_MillB	6C	0.71198	0.739568	0.731121	0.706661	0.718088	0.713321	0.708027	0.700147	0.724465		0.825043	0.710973	0.712604	0.682976	0.713907	0.707427	0.710413	0.731626	0.700997	0.711098	0.707326	0.820467	0.707156	0.738558	0.718303	0.712392	0.717988	0.711426	0.707103	0.709502	0.739242	0.706372	0.734077	0.714251	0.723799
Bathy6-F33_MillA	6C	0.712721	0.743287	0.736858	0.709433	0.719842	0.716119	0.712069	0.702217	0.714886	0.823711		0.713932	0.710313	0.687499	0.709239	0.709977	0.708712	0.734424	0.701502	0.712516	0.708591	0.979693	0.707623	0.744376	0.716338	0.713288	0.731931	0.711801	0.712573	0.712952	0.738208	0.71152	0.735395	0.71786	0.728458
Bathy6-F36_MillC	6A	0.722483	0.721072	0.712592	0.743796	0.763961	0.76792	0.724025	0.697871	0.75649	0.714133	0.713766		0.723072	0.681333	0.723403	0.722253	0.744939	0.737911	0.691351	0.724754	0.721936	0.714557	0.744586	0.720394	0.755181	0.729863	0.75713	0.725035	0.701321	0.760617	0.71251	0.705424	0.715193	0.745964	0.710202
Bathy6-F77_MillC	6B_A	0.724945	0.71781	0.757189	0.722175	0.720316	0.721834	0.726574	0.702024	0.722256	0.71224	0.709795	0.722888		0.686958	0.733805	0.724886	0.72169	0.718047	0.730782	0.727716	0.728083	0.711428	0.720712	0.715904	0.726282	0.723568	0.72112	0.724318	0.700071	0.727728	0.755606	0.705745	0.715629	0.724471	0.780625
Bathy8-F81_MillA	8	0.684589	0.685123	0.681484	0.683282	0.681494	0.681707	0.686002	0.679318	0.684589	0.68494	0.689577	0.679065	0.685327		0.685294	0.685675	0.685025	0.687941	0.995374	0.68522	0.685169	0.697404	0.683477	0.686354	0.682661	0.684336	0.684416	0.685009	0.684775	0.678278	0.678401	0.678453	0.676701	0.680669	0.680599
Bathy6-F86_MillB	6B	0.792849	0.713715	0.70941	0.733831	0.723353	0.720617	0.817276	0.70659	0.732867	0.716363	0.708429	0.721634	0.731905	0.685382		0.807918	0.730318	0.714929	0.710882	0.818037	0.806046	0.72552	0.72409	0.712178	0.736648	0.72463	0.736525	0.749296	0.702883	0.724084	0.717184	0.71869	0.719578	0.719218	0.715285
Bathy6-F90_cMAG_MillC	6B	0.791717	0.711439	0.708009	0.718759	0.720026	0.722177	0.81003	0.702804	0.722319	0.70755	0.709048	0.721388	0.724922	0.686022	0.808214		0.721136	0.715901	0.702854	0.810107	0.795499	0.709238	0.720762	0.711025	0.722689	0.722939	0.720334	0.746635	0.702602	0.72109	0.71045	0.707375	0.708242	0.721069	0.709281
MRPHidbaud_mb_bin_29	6A	0.727755	0.71581	0.705851	0.761873	0.739383	0.744195	0.722227	0.703066	0.749614	0.710023	0.70792	0.742906	0.720995	0.680792	0.731951	0.721404		0.724964	0.691521	0.724216	0.724185	0.716583	0.99685	0.717544	0.739837	0.723473	0.747263	0.720663	0.699083	0.744196	0.70763	0.70925	0.716879	0.73162	0.707875
MRPHmsp_maxbin_041	6C	0.716798	0.919189	0.728196	0.720332	0.735972	0.734667	0.716523	0.701792	0.725102	0.728079	0.732103	0.734776	0.716626	0.688842	0.714527	0.71487	0.723151		0.700332	0.717004	0.715191	0.733326	0.722726	0.923397	0.734106	0.723839	0.725755	0.712804	0.701095	0.728981	0.729355	0.706595	0.730246	0.766187	0.725066
MRmsp_maxbin_096	8	0.707282	0.710516	0.911093	0.693257	0.692196	0.69735	0.736912	0.692482	0.710558	0.710483	0.710561	0.694227	0.743018	0.993234	0.71047	0.700935	0.696374	0.708343		0.719304	0.709846	0.709103	0.69395	0.706529	0.699707	0.697201	0.710404	0.698215	0.689444	0.696277	0.914219	0.691623	0.881435	0.706881	0.733072
MRmsp_mb_bin_153	6B	0.791978	0.711003	0.70729	0.726901	0.720964	0.721725	0.997253	0.703601	0.736189	0.711666	0.711528	0.723902	0.724974	0.68332	0.819892	0.810506	0.72567	0.71803	0.724233		0.810495	0.717167	0.724153	0.710967	0.726799	0.727015	0.738783	0.74831	0.705043	0.724119	0.717261	0.706716	0.707169	0.72665	0.711473
MillB_mghcomb_bin.30	6B	0.78712	0.710482	0.709438	0.722544	0.719178	0.721609	0.809561	0.706511	0.723257	0.707054	0.70969	0.721182	0.724661	0.68541	0.806552	0.795509	0.725164	0.714239	0.708204	0.80965		0.709992	0.722602	0.710953	0.719062	0.722744	0.722365	0.744678	0.701589	0.722034	0.713017	0.708622	0.70755	0.719743	0.710973
TGP_mgh_maxbin_041	6C	0.721223	0.74394	0.733178	0.719168	0.724108	0.715718	0.711858	0.704236	0.733423	0.819583	0.979617	0.713089	0.711962	0.697918	0.727285	0.710224	0.717105	0.734317	0.701254	0.719088	0.708254		0.713375	0.743681	0.750552	0.713935	0.742796	0.715286	0.714947	0.714342	0.736611	0.71326	0.738044	0.716776	0.72836
TGPidbaud_mb_bin_66	6A	0.721573	0.713928	0.704506	0.757241	0.739251	0.743361	0.722379	0.702872	0.746106	0.706088	0.707844	0.743872	0.719568	0.682952	0.724174	0.7214	0.998137	0.722709	0.689269	0.722566	0.72082	0.712849		0.715483	0.738725	0.721139	0.745079	0.717374	0.697936	0.743138	0.705755	0.701215	0.711148	0.729841	0.707482
TGPidbaud_mb_bin_78	6C	0.715994	0.995858	0.737779	0.719407	0.721541	0.723595	0.713346	0.705354	0.72018	0.740633	0.744149	0.720437	0.717353	0.685566	0.713759	0.712127	0.71611	0.934279	0.700035	0.713572	0.712774	0.744308	0.715437		0.726067	0.744526	0.719117	0.715281	0.709225	0.725566	0.739684	0.716467	0.737153	0.724	0.736323
TGPmgh_mb_bin_10	6A	0.725385	0.722758	0.711978	0.744574	0.75171	0.753246	0.720577	0.694554	0.748454	0.720928	0.71452	0.751802	0.725991	0.680526	0.738027	0.723306	0.741232	0.736353	0.69293	0.72428	0.718488	0.747638	0.739678	0.721453		0.725882	0.763664	0.727869	0.702533	0.74965	0.713533	0.708481	0.724457	0.746776	0.709304
TGPmsp_mb_bin_49	6A	0.726231	0.807166	0.708749	0.725161	0.738151	0.741236	0.723514	0.700168	0.730822	0.713697	0.713798	0.729407	0.725598	0.6844	0.725846	0.724951	0.724565	0.728621	0.695217	0.727352	0.724905	0.716062	0.723016	0.74635	0.727387		0.731315	0.751894	0.736168	0.741068	0.710915	0.706718	0.708698	0.726774	0.712651
TG_idbaud_maxbin_040	6A	0.727011	0.722037	0.709987	0.748675	0.749975	0.752749	0.728875	0.69967	0.99156	0.72259	0.735052	0.756637	0.723275	0.685024	0.735473	0.720867	0.748147	0.727523	0.702343	0.740262	0.722567	0.744206	0.747185	0.719486	0.766322	0.730263		0.74373	0.702845	0.753811	0.717676	0.714283	0.711438	0.74194	0.71086
TG_mgh_maxbin_056	6B	0.749268	0.713457	0.709317	0.721581	0.726894	0.725695	0.746743	0.701981	0.723859	0.711481	0.71223	0.72474	0.724055	0.685267	0.749485	0.74696	0.719243	0.714713	0.693364	0.746915	0.74645	0.714807	0.719285	0.714365	0.725068	0.747624	0.739434		0.714401	0.724734	0.710774	0.712985	0.707469	0.723863	0.709535
TGdbaud_mb_bin_76	6D	0.70654	0.70769	0.700741	0.705574	0.709737	0.705686	0.705459	0.69706	0.708269	0.708321	0.714449	0.702475	0.703317	0.68376	0.704164	0.704216	0.699723	0.704531	0.687052	0.706485	0.703518	0.71722	0.699982	0.710649	0.704037	0.740029	0.703507	0.715766		0.706947	0.701806	0.699022	0.701176	0.702638	0.697806
TGmsp_mb_bin_75	6A	0.727959	0.723054	0.714785	0.747299	0.764775	0.764796	0.726135	0.697592	0.756198	0.715805	0.718419	0.761122	0.731905	0.681275	0.726278	0.724454	0.746254	0.73468	0.694418	0.727004	0.723894	0.718395	0.745775	0.726664	0.752456	0.742423	0.758074	0.725936	0.707595		0.715967	0.70596	0.717078	0.744408	0.717959
MillA_idba_mb_bin.30	6C	0.716747	0.738712	0.984252	0.711917	0.729634	0.715778	0.712484	0.711693	0.713108	0.741368	0.739533	0.715611	0.751164	0.678936	0.719576	0.712314	0.709615	0.731318	0.897657	0.717255	0.713456	0.738778	0.707785	0.739562	0.720306	0.709433	0.717564	0.712486	0.702508	0.714223		0.728538	0.968034	0.735254	0.77119
MillA_msp_mb_bin49	6C	0.70548	0.714708	0.715608	0.728694	0.709587	0.706079	0.706987	0.765988	0.713411	0.710151	0.712079	0.707992	0.707669	0.681381	0.72474	0.70527	0.715724	0.708911	0.687998	0.710197	0.712833	0.71445	0.702923	0.71776	0.713188	0.708991	0.721104	0.715454	0.700188	0.706346	0.726		0.714854	0.703664	0.712206
MillC_comgh_maxbin.046	6C	0.716871	0.737146	0.959186	0.719859	0.733368	0.715234	0.709529	0.708065	0.721385	0.73697	0.736252	0.712584	0.712242	0.677714	0.724418	0.709916	0.720741	0.730932	0.846752	0.709639	0.710436	0.742616	0.717468	0.737591	0.727093	0.709135	0.717004	0.710745	0.701807	0.71383	0.957625	0.713312		0.801304	0.788344
MillC_mghcomb_bin.145	6A	0.723761	0.72109	0.738193	0.734449	0.743625	0.747428	0.721147	0.696113	0.738948	0.71352	0.715855	0.745527	0.722845	0.679585	0.718563	0.720405	0.731091	0.7684	0.69802	0.724702	0.718557	0.715838	0.730752	0.721162	0.747093	0.726284	0.743274	0.723088	0.699284	0.740214	0.734996	0.701658	0.810746		0.713378
MillC_msp_mb_bin.78	6C	0.712535	0.73845	0.76919	0.711995	0.72006	0.713402	0.714506	0.707857	0.715196	0.727232	0.728967	0.711855	0.773311	0.684634	0.719859	0.711854	0.709087	0.72894	0.725744	0.715191	0.712481	0.728831	0.708901	0.737441	0.713887	0.71626	0.713996	0.709941	0.698325	0.716983	0.771559	0.712902	0.790228	0.718688
Within clades			Species clusters >= 0.95 ANI (>= 0.90ANI)
6A:		sp.1	BDPHmgh_mb_bin_105, TGPidbaud_mb_bin_78, (MRPHmsp_maxbin_041)
0.753043		sp. 2	BDmgh_mb_bin_135, MillA_idba_mb_bin.30, MillC_comgh_maxbin.046
6B:		sp. 3	Bathy6-F112_MillA, MRmsp_mb_bin_153
0.760215		sp. 4	Bathy6-F18_MillA, TG_idbaud_maxbin_040
6C:		sp. 5	Bathy6-F33_MillA, TGP_mgh_maxbin_041
0.75197		sp. 6	MRPHidbaud_mb_bin_29, TGPidbaud_mb_bin_66
Between clades
6A - 6B
0.724724
6A - 6C
0.718308
6B - 6C
0.70212
